# Remodeling and compaction of the inactive X is regulated by *Xist* during female B cell activation

**DOI:** 10.1101/2022.10.19.512821

**Authors:** Isabel Sierra, Son C. Nguyen, R. Jordan Barnett, Ashley L. Cook, Han-Seul Ryu, Zachary T. Beethem, Jennifer E. Philips-Cremins, Eric F. Joyce, Montserrat C. Anguera

## Abstract

X Chromosome Inactivation (XCI) equalizes X-linked gene expression between sexes. B cells exhibit unusually dynamic XCI, as Xist RNA/heterochromatic marks on the inactive X (Xi) are absent in naïve B cells, but return following mitogenic stimulation. Xi gene expression analysis supports dosage compensation, but reveals high levels of XCI escape genes in both naive and activated B cells. Allele-specific OligoPaints indicate similar Xi and Xa territories in B cells that is less compact than in fibroblasts. Allele-specific Hi-C maps reveal a lack of TAD-like structures on the Xi of naïve B cells, and alterations in TADs and stronger TAD boundaries at Xi escape genes after mitogenic stimulation. Notably, *Xist* deletion in B cells reduces Xi compaction and changes TAD boundaries, independent of its localization to the Xi. Our findings provide the first evidence that Xi compaction/small scale organization in lymphocytes impact XCI maintenance and female biased X-linked gene expression.
