## Supplemental Table 4 for "Remodeling and compaction of the inactive X is regulated by *Xist* during female B cell activation"

### Sheet: Hi-C Alignment Stats
Table S4: Hi-C Alignment Statistics
		Alignment Stats				Merged Valid Interactions Stats
	Read	Total Mapped Reads	Number of Reads Not Aligned	Number of Reads Aligned Once	Number of Reads Aligned >1	Self-Cycle Pairs	Dump Pairs	Dangling End Pairs	Total Valid Pair PCR Dup Removal	Total Merged Valid Interactions	Cis Short Range Interaction	Cis Long Range Interactions	Trans Interactions
6066-d0	Read 1	255666955	132402094	108786845	14478016	27770	8203	2021503	153863895	160669713	27205346	90184121	36474428
	Read 2	255666955	133591623	107702128	14373204
6072-d0	Read 1	277430410	137173637	123605643	16651130	30807	8088	2082485	169883334	175406940	30928886	99816996	39137452
	Read 2	277430410	138787711	122134859	16507840
6066_d1	Read 1	275239392	142668136	117304931	15266325	75017	12083	2043842	165148928	170623540	39017202	100822321	25309405
	Read 2	275239392	144029945	116090229	15119218
6072-d1	Read 1	239604645	123959036	102147497	13498112	33698	10246	698719	150657925	155556924	34064733	92245970	24347222
	Read 2	239604645	125147972	101062681	13393992
