## Supplemental Table 2 for "Remodeling and compaction of the inactive X is regulated by *Xist* during female B cell activation"

### Sheet: SupplementalTable_2_CHART_genes
Table S2 - Genes residing in Xist depleted regions as identified by CHARTseq, in relation to Figure 2
Gene Name
1810030O07Rik		Escape Genes
Abcd1
Aifm1
Apln
Araf
Arhgap4
Armcx1
Armcx2
Armcx3
Armcx4
Armcx6
Atp6ap1
Atp6ap2
B630019K06Rik
Bcap31
Bcor
Bcorl1
Btk
Ccdc120
Ccdc22
Cdk16
Cenpi
Ddx3x
Dnase1l1
Drp2
Dusp9
Ebp
Efnb1
Elf4
Emd
F8a
Fam3a
Fam50a
Flna
Ftsj1
G6pdx
Gata1
Gdi1
Gpkow
Gripap1
Haus7
Hcfc1
Hdac6
Idh3g
Ikbkg
Irak1
Kcnd1
L1cam
Lage3
Mecp2
Med14
Naa10
Ndufb11
Nkap
Nkrf
Ocrl
Otud5
Pdzd4
Pim2
Plxna3
Plxnb3
Ppp1r3f
Pqbp1
Praf2
Prickle3
Rab33a
Rbm10
Rbm3
Renbp
Rpl36a
Rpl39
Sash3
Sept6
Slc10a3
Slc35a2
Slc38a5
Snora69
Srpk3
Ssr4
Stard8
Suv39h1
Syp
Taz
Tbc1d25
Tfe3
Timm17b
Tktl1
Trmt2b
Uba1
Ube2a
Upf3b
Usp11
Utp14a
Was
Wdr13
Wdr45
Xpnpep2
Zbtb33
Zdhhc9
Zfp275
Zfp280c
Zmat1
