## Supplemental Table 3 for "Remodeling and compaction of the inactive X is regulated by *Xist* during female B cell activation"

### Sheet: Sheet1
Table S3 CHART Oligo sequences
Name	5'-3' Sequence	Reference
X.1	CGCCATTTTATAGACTTCTGAGCAG/3BioTEG/	Simon et al., 2013
X.2	CCCTTAAAGCCACGGGGGACCGCGC/3BioTEG/	Simon et al., 2013
X.3	CTCGGTCTCTCGAATCGGATCCGAC/3BioTEG/	Simon et al., 2013
X.4	TTTTATCCAGTCCGCTGTGCTCCTC/3BioTEG/	Simon et al., 2013
X.5	CCTAATTCTTGGCGTAACTGGCTCG/3BioTEG/	Simon et al., 2013
X.6	AAGGCGAATCCCGCAACCCCGCACA/3BioTEG/	Simon et al., 2013
X.7	ATGCTTAGGAAGAGGGACAAATGCA/3BioTEG/	Simon et al., 2013
X.8	CAGGACAGATCAAAGGTCTTCTTGA	Simon et al., 2013
X.A	CAGGTATCCATGGCCCCGATGGGC/3BioTEG/	Simon et al., 2013
X.C	GAGTTATGGGCACTGCATTTTAGCA/3BioTEG/	Simon et al., 2013
